# FeGenie: a comprehensive tool for the identification of iron genes and iron gene neighborhoods in genomes and metagenome assemblies

**DOI:** 10.1101/777656

**Authors:** Arkadiy I. Garber, Kenneth H. Nealson, Akihiro Okamoto, Sean M. McAllister, Clara S. Chan, Roman A. Barco, Nancy Merino

## Abstract

Iron is a micronutrient for nearly all life on Earth. It can be used as an electron donor and electron acceptor by iron-oxidizing and iron-reducing microorganisms, and is used in a variety of biological processes, including photosynthesis and respiration. While it is the fourth most abundant metal in the Earth’s crust, iron is often limiting for growth in oxic environments because it is readily oxidized and precipitated. Much of our understanding of how microorganisms compete for and utilize iron is based on laboratory experiments. However, the advent of next-generation sequencing and the associated surge in publicly-available sequence data has now made it possible to probe the structure and function of microbial communities in the environment. To bridge the gap between our understanding of iron acquisition and utilization in model microorganisms and the plethora of sequence data available from environmental studies, we have created a comprehensive database of hidden Markov models (HMMs) that is based on genes related to iron acquisition, storage, and reduction/oxidation. Along with this database, we present FeGenie, a bioinformatics tool that accepts genome and metagenome assemblies as input and uses our comprehensive HMM database to annotate the provided datasets with respect to iron-related genes and gene clusters. An important contribution of this tool is the efficient identification of genes involved in iron oxidation and dissimilatory iron reduction, which have been largely overlooked by standard annotation pipelines. While this tool will not replace the reliability of culture-dependent analyses of microbial physiology, it provides reliable predictions derived from the most up-to-date genetic markers. FeGenie’s database will be maintained and continually-updated as new genetic markers are discovered. FeGenie is freely available: https://github.com/Arkadiy-Garber/FeGenie.
