## Supplemental File 5 for "FeGenie: a comprehensive tool for the identification of iron genes and iron gene neighborhoods in genomes and metagenome assemblies"

X	Rhodobacter_SW2.txt	Mariprofundus_ferrooxidans_PV-1.txt	Sideroxydans_lithotrophicus_ES-1.txt	Rhodopseudomonas_palustris_TIE-1.txt	Sulfolobus_metallicus_DSM_6482.txt	Ferroplasma_acidarmanus_fer1.txt	Magnetospirillum_magneticum_AMB-1.txt	Geobacter_bemidjiensis.txt	Geobacter_sulfurreducens_PCA.txt	Rhodoferax_ferrireducens.txt	Shewanella_oneidensis_MR-1.txt	Desulfovibrio_ferrophilus_IS5.txt	Listeria_monocytogenes.txt	Aggregatibacter_actinomycetemcomitans_Y4.txt	Capnocytophaga_ochracea_DSM_7271.txt	Porphyromonas_gingivalis_W83.txt	Streptococcus_mutans.txt	Psuedomonas_aeruginosa_PAO1.txt	Escherichia_coli.txt	Bacillus_anthracis.txt	Bacillus_subtilis.txt	Chlorobium_tepidum.txt	Synechocystis_IPPAS_B-1465.txt	Prochlorococcus_marinus.txt	CCME_genome-fixed.txt	MBIC_genome.txt
iron_aquisition-iron_transport	0.878992089	0.71761751	0.672494956	1.695553881	0	0	0.864304235	1.740427648	1.463271876	1.310043668	1.083893345	1.763150162	3.205128205	4.203643157	1.830663616	0	2.108592514	0.962772786	1.856579253	1.565217391	1.656412683	3.484320557	1.077295987	1.048218029	0.807161726	1.802033724
iron_aquisition-heme_transport	0	0	0	1.130369254	0	0	0	0	0	0	0.650336007	0	0.712250712	0.467071462	0.915331808	0.496770989	0	0.641848524	0	0.52173913	0.236630383	0.49776008	0	0	0	0
iron_aquisition-heme_oxygenase	0	0	0	0.188394876	0	0	0	0	0	0	0	0	0.356125356	0	0	0	0	0	0	0	0	0	0	0	0	0.128716695
iron_aquisition-siderophore_synthesis	0	0	0	0.941974378	0	0	0	0	0	0	0.650336007	0	0	0	1.372997712	0	0	4.813863928	1.39243444	1.913043478	1.183151917	0	0	0	0	1.158450251
iron_aquisition-siderophore_transport	2.636976267	5.023322569	6.052454607	7.912584778	0.61500615	1.025115325	2.160760588	1.491795127	2.341235001	6.550218341	5.636245393	3.232441963	3.561253561	12.61092947	5.949656751	9.438648783	2.108592514	7.862644416	6.962172198	5.391304348	5.442498817	10.95072175	5.117155939	0	1.247431758	6.821984811
iron_gene_regulation	0.878992089	0.358808755	0.336247478	2.260738508	0.307503075	1.025115325	0.864304235	1.243162606	1.170617501	0.436681223	0	0.587716721	1.424501425	0	1.372997712	0.496770989	1.054296257	6.89987163	1.856579253	0.869565217	0.236630383	0.995520159	1.885267977	0.524109015	0.293513355	2.574333891
iron_oxidation	0.878992089	0.358808755	1.344989913	0	0.922509225	0.512557663	0	0.248632521	0.292654375	0.436681223	0	0	0	0	0	0	0	0	0	0	0	0	0	0	0	0
possible_iron_oxidation_and_possible_iron_reduction	0	0	0.672494956	0.376789751	0	0	0	0	0	0	0	0	0	0	0	0	0	0	0	0	0	0	0	0	0	0
probable_iron_reduction	0	0	0	0	0	0	0.432152118	0	0	0	0.867114676	0	0	0	0	0	0	0	0	0	0	0	0	0	0	0
iron_reduction	0	0	0	0	0	0	0	4.226752859	6.731050629	1.091703057	1.517450683	2.350866882	2.849002849	0	0	0	0	0	0	0	0	0	0	0	0	0
iron_storage	0	0	0.336247478	0.941974378	0	0	1.296456353	1.491795127	0.877963126	0.218340611	0.867114676	0.587716721	0.356125356	1.868285848	0.457665904	0.993541977	0.527148129	0.641848524	0.928289626	0.869565217	0.70989115	0.995520159	0.80797199	0.524109015	0.366891694	0.643583473
magnetosome_formation	0	0	0	0	0	0	2.160760588	0	0	0	0	0	0	0	0	0	0	0	0	0	0	0	0	0	0	0
