## Supplemental File 7 for "FeGenie: a comprehensive tool for the identification of iron genes and iron gene neighborhoods in genomes and metagenome assemblies"

X	ArabianSea.fasta	ChilePeruCoastal.fasta	EastAfricaCoastal.fasta	IndianOcean.fasta	Mediterranean.fasta	NorthAtlantic.fasta	NorthPacific.fasta	RedSea.fasta	SouthAtlantic.fasta	SouthPacific.fasta	AmazonPlume-Station10.fasta	AmazonPlume-Station27.fasta	AmazonPlume-Station3.fasta	LoihiS1_qccontigs_simpname.fasta	LoihiS6_qccontigs_simpname.fasta	LoihiS19_qccontigs_simpname.fasta	664_BS3_qccontigs_simpname.fasta	665_MMA12_qccontigs_simpname.fasta	667_BS4_qccontigs_simpname.fasta	664_sc8_qccontigs_simpname.fasta	MarianaS7_qccontigs_simpname.fasta	Jinata_1000bp.fasta	Rifle.fasta	CedarsGCA_002581605.1.fasta	CedarsGCA_002581705.1.fasta	CedarsGCA_002581825.1.fasta	CedarsGCA_002583255.1.fasta
iron_aquisition-iron_transport	0.734575175	1.123000487	1.025707329	0.855355476	1.079068541	0.977537438	0.951180495	1.116519357	0.947802852	1.072724712	0.167434073	0.068271404	0.127231184	0.143346667	0.153496654	0.201819518	0.21007541	0.246754976	0.151574719	0.143936427	0.120267541	0.570165056	0.3190278	1.133370091	1.033324722	0.751740569	0.778846031
iron_aquisition-heme_transport	0.125354125	0.234180196	0.224104122	0.173307319	0.092256242	0.199072974	0.216177385	0.108634316	0.213493612	0.248028835	0.00697642	0	0	0.020478095	0.020466221	0.025378502	0.050707858	0.023500474	0.00947342	0.025105191	0.00820006	0.058426808	0.03435684	0.122526496	0.119229776	0.150348114	0.140447645
iron_aquisition-heme_oxygenase	0.005014165	0.002661139	0.002154847	0.005590559	0.004942299	0.010399334	0.001662903	0	0.004079496	0.006200721	0	0	0	0	0	0	0	0	0	0	0	0.001007359	0	0	0	0	0
iron_aquisition-siderophore_synthesis	0.105297465	0.157007177	0.144374771	0.218031788	0.026358926	0.114392679	0.078156439	0.027158579	0.116945546	0.128443504	0	0	0	0	0.007674833	0	0.00724398	0	0	0	0	0.007051511	0	0	0	0	0.038303903
iron_aquisition-siderophore_transport	3.279263921	5.442028426	4.984161872	4.925282183	3.896178779	4.180532446	4.343502539	3.174536116	4.696859468	4.605363978	0.872052463	0.488679523	0.514226037	1.221859684	1.210065287	1.213334107	1.412576032	1.034020853	0.94971035	1.268648973	1.208142112	1.925062582	2.051594157	1.225264964	1.212169386	2.266786945	2.46421777
iron_gene_regulation	0.842379723	1.391775485	1.312302023	1.106930616	0.70180641	0.950796292	1.054280479	0.675946854	1.153137472	1.016918224	0.104646296	0.053898477	0.060964943	0.225259048	0.181637707	0.141394512	0.219734049	0.156669826	0.118417749	0.097073404	0.112067481	0.289111963	0.33375216	0.245052993	0.27820281	0.196609072	0.191519516
iron_oxidation	0.007521248	0	0	0	0.001647433	0.002971238	0.004988709	0.00905286	0	0.001771635	0	0.003593232	0	0.54608254	0.245594646	0.177649516	0.125562314	0.125335861	0.191836754	0.137241709	0.194068077	0.091669647	0.10307052	0	0	0	0
possible_iron_oxidation_and_possible_iron_reduction	0	0	0	0	0	0	0	0	0	0	0	0	0	0	0	0	0.00482932	0	0	0	0	0	0.0490812	0	0	0	0
probable_iron_reduction	0	0	0	0	0	0.005942477	0	0.00603524	0.008158992	0	0	0	0	0	0	0.004834	0	0	0	0.003347359	0	0	0.00981624	0	0	0	0
iron_reduction	0	0	0.006464542	0	0	0.016341811	0	0.01207048	0.002719664	0.017716345	0	0	0	0	0.030699331	0.073718506	0.072439796	0.015666983	0.01421013	0.040168305	0	0.059434167	0	0	0	0	0
iron_storage	0.325920726	0.486988363	0.448208244	0.564646425	0.33113401	0.404088424	0.374153167	0.292709129	0.463702686	0.396846136	0.090693456	0.107796954	0.08217014	0.177476826	0.225128426	0.236866021	0.183514151	0.223254502	0.104207619	0.187452091	0.073800536	0.331421031	0.20123292	0.275684617	0.357689327	0.48574006	0.44687887
magnetosome_formation	0.015042495	0	0	0	0	0	0	0	0	0	0	0	0	0	0	0	0	0	0	0	0	0	0	0	0	0	0
