## Supplemental File 9 for "FeGenie: a comprehensive tool for the identification of iron genes and iron gene neighborhoods in genomes and metagenome assemblies"

X	Lindowbacteria.fna	Nitrospira_defluvii.fna	Rokubacteria.fna	Aminicenantes.fna	Handelsmanbacteria.fna	Dadabacteria.fna	Tectomicrobia.fna	Zixibacteria.fna	Archaeon_GW2011_AR4.fna	Caldatribacteria_californiense.fna	KSB1_bacterium.fna	Kuenenbacteria.fna	Marinimicrobia.fna	Nealsonbacteria.fna	Omnitrophica.fna	Raymondbacteria.fna	Schekmanbacteria.fna
iron_aquisition-iron_transport	0.578034682	1.223690651	1.003009027	1.97044335	1.152642845	2.364066194	2.692192641	0	2.358490566	1.607717042	1.145147438	0	0	3.105590062	0	0.429830217	0.914913083
iron_aquisition-heme_transport	0	0.24473813	0	0	0	0	0.299132516	0	0	0	0.286286859	0	0	0	0	0.214915109	0
iron_aquisition-heme_oxygenase	0	0	0	0	0	0	0	0	0	0	0	0	0	0	0	0	0
iron_aquisition-siderophore_synthesis	0	1.957905042	0	0	0	0	0	0	0	0	0	0	0	0	0	0	0
iron_aquisition-siderophore_transport	1.734104046	8.565834557	2.340354397	6.896551724	3.293265273	4.728132388	4.486987736	5.789473684	0	2.009646302	6.012024048	0	5.730659026	0	3.775959723	7.30711369	5.032021958
iron_gene_regulation	0.867052023	2.936857562	0.334336342	0	0.164663264	0.945626478	0.897397547	0	0.786163522	1.205787781	1.145147438	1.464128843	0	0	1.887979862	1.289490651	0.457456542
iron_oxidation	0.289017341	0.48947626	0.334336342	0.328407225	0	0	0	0	0	0	0	0	0	0	0	0	0
possible_iron_oxidation_and_possible_iron_reduction	0	0	0	0	0	0	0	0	0	0	0	0	0	0	0	0	0
probable_iron_reduction	0	0	0	0	0.329326527	0	0.598265031	0	0	0	0	0	0	0	0	0	0
iron_reduction	0	0	0	0	0.493989791	0.945626478	0	1.052631579	0	0	0	0	0	0	0	0	0
iron_storage	0.289017341	0.734214391	0.334336342	0.328407225	0	0.472813239	0.299132516	0.526315789	0.786163522	1.205787781	0.572573719	0	0	0	0.629326621	0.644745326	1.601097896
magnetosome_formation	0	0	0	0	0	0	0	0	0	0	0	0	0	0	0	0	0
